# Human TRMT2A methylates tRNA and contributes to translation fidelity

**DOI:** 10.1101/2022.12.28.522094

**Authors:** Monika Witzenberger, Sandra Burczyk, David Settele, Wieland Mayer, Luisa M. Welp, Matthias Heiss, Mirko Wagner, Thomas Monecke, Robert Janowski, Thomas Carell, Henning Urlaub, Stefanie M. Hauck, Aaron Voigt, Dierk Niessing

## Abstract

Methyl-5-uridine (m5U) is one of the most abundant RNA modifications found in cytosolic tRNA. tRNA methyltransferase 2 homolog A (hTRMT2A) is the dedicated mammalian enzyme of m5U formation at tRNA position 54. However, its RNA binding specificity and functional role in the cell are not well understood. Here we dissected structural and sequence requirements for binding and methylation of its RNA targets. Specificity of tRNA modification by TRMT2A is achieved by a combination of modest binding preference and presence of a uridine in position 54 of tRNAs. Mutational analysis together with crosslinking experiments identified a large hTRMT2A-tRNA binding surface. Furthermore, complementing hTRMT2A interactome studies revealed that TRMT2A interacts with proteins involved in RNA biogenesis. Finally, we addressed the question of the importance of TRMT2A function by showing that its knockdown reduces translation fidelity. These findings extend the role of hTRMT2A beyond tRNA modification towards a role in translation.
