## Supplementary Tables 1-6 for "Human TRMT2A methylates tRNA and contributes to translation fidelity"

### Sheet: Supplementary Table 1
RNA sequences produced by in vitro transcription
Name	Sequence (5'-3')	Application
hTRMT2A RBD (69-147), fwd	AAGTTCTGTTTCAGGGCCCGACCTCTGAGATCTTT	InFusion pOPIN
hTRMT2A RBD (69-147), rev	ATGGTCTAGAAAGCTTTACTTGGGCCGGGCCAG	InFusion pOPIN
S3C-hTRMT2A FL (1-625), fwd, pFastBac	CATCGGGCGCGGATCCATGGCACACCATCACCACCA	InFusion pFastBac
S3C-hTRMT2A FL (1-625), rev, pFastBac	GTAGGCCTTTGAATTCTTAGGATGAGGGGAAGGTCCCA	InFusion pFastBac
hTRMT2A FL, E581A, fwd	CAGACCCCGCACTGTGCAATGCTCATCCTGTTTG	Mutagenesis
hTRMT2A FL, E581A, rev	CAAACAGGATGAGCATTGCACAGTGCGGGGTCTG	Mutagenesis
hTRMT2A FL, K104E, fwd	GCCCCACAAAACCGAACTCTTTGGGC	Mutagenesis
hTRMT2A FL, K104E, rev	GCCCAAAGAGTTCGGTTTTGTGGGGC	Mutagenesis
hTRMT2A FL, F113A, fwd	CAACCACCCTGCGCCGCTGTGACATTCCGCAG	Mutagenesis
hTRMT2A FL, F113A, rev	CTGCGGAATGTGACAGCGCGCCAGGGTGGTTG	Mutagenesis
hTRMT2A Central (237-414), fwd	AAGTTCTGTTTCAGGGCCCGACTGAGTATCGTAATAAG	InFusion pOPIN
hTRMT2A Central (237-414), rev	ATGGTCTAGAAAGCTTTATGTGTTCACCTGGAAGAAGGC	InFusion pOPIN
hTRMT2A Fusion (hTRMT2A Fusion (69-240/413-590), 590 rev	ATGGTCTAGAAAGCTTTACTCCACCCTCTCAAACAGGAT	InFusion pOPIN
hTRMT2A Fusion (69-240/413-590), 413 fwd	CAGACTGAGTATCGTGTGAACACACCCGCA	InFusion pOPIN
hTRMT2A Fusion (69-240/413-590), 240 rev	TGCGGGTGTGTTCACACGATACTCAGTCTG	InFusion pOPIN
hTRMT2A FL, C538A, fwd	TGCTGTACGTCTCAGCCAACCCCCGGGCAG	Mutagenesis
hTRMT2A FL, C538A, rev	CTGCCCGGGGGTTGGCTGAGACGTACAGCA	Mutagenesis
hTRMT2A FL, F409A & Q411A, fwd	GGATCTCTCCACACGCCGCCTTCGCGGTGAACACACCCGCAGC	Mutagenesis
hTRMT2A FL, F409A & Q411A, rev	GCTGCGGGTGTGTTCACCGCGAAGGCGGCGTGTGGAGAGATCC	Mutagenesis
hTRMT2A FL, G242A, fwd	GACTGAGTATCGTAATGCGTGTGAGTTTCTGGTTG	Mutagenesis
hTRMT2A FL, G242A, rev	CAACCAGAAACTCACACGCATTACGATACTCAGTC	Mutagenesis
hTRMT2A FL, D510A, fwd	GTGGCCATCCTGGCCCCACCCCGTGCTG	Mutagenesis
hTRMT2A FL, D510A, rev	CAGCACGGGGTGGGGCCAGGATGGCCAC	Mutagenesis
hTRMT2A FL, E76A, fwd	GATCTTTAAACTGGCGCTGCAGAACGTGC	Mutagenesis
hTRMT2A FL, E76A, rev	GCACGTTCTGCAGCGCCAGTTTAAAGATC	Mutagenesis
BioID insert, hTRMT2A FL, fwd	AGTGGGGGTGGAGGCAGTATGAGTGAGAACCTC	InFusion piggyBac
BioID insert, hTRMT2A FL, rev	GAGATCCCCGCGCTGCAGTTAGGATGAGGGGAAGGTCCCAGTTT	InFusion piggyBac
BioID backbone 1 (linker), piggyBac, rev	ACTGCCTCCACCCCCACTCCCTCCGCCACCGCTACCCCCTCCGCCGCTTCTTCTCAGGCTGAACTC	InFusion piggyBac
BioID backbone 1 (linker), piggyBac, fwd	AAGCGGCGACTGAGATGT	InFusion piggyBac
BioID backbone 2, piggyBac, rev	ATTTAGGACATCTCAGTCGCCGCTTGGAGCTCCCGTGAGGCG	InFusion piggyBac
BioID backbone 2, piggyBac, fwd	CTGCAGCGCGGGGATCTC	InFusion piggyBac
Co-IP insert, hTRMT2A FL, fwd	ACAAAGACGATGACGACAAGATGAGTGAGAACCTC	InFusion piggyBac
Co-IP insert, hTRMT2A FL, fwd	GAGATCCCCGCGCTGCAGTTAGGATGAGGGGAAGGTCCCAGTTT	InFusion piggyBac
Co-IP backbone 1, piggyBac, rev	CTTGTCGTCATCGTCTTTGTAGTCCAT	InFusion piggyBac

### Sheet: Supplementary Table 2
List of primer used for cloning and mutagenesis
RNA name	Short name	Sequence (5’ > 3’)
Full tRNAPhe-GAA, 76 nt	tRNAPhe	GCCGAAAUAGCUCAGUUGGGAGAGCGUUAGACUGAAGAUCUAAAGGUCCCUGGUUCGAUCCCGGGUUUCGGCACCA
Full tRNAGln -TTG, 75 nt	tRNAGln	GGUCCCAUGGUGUAAUGGUUAGCACUCUGGACUUUGAAUCCAGCGAUCCGAGUUCAAAUCUCGGUGGGACCUCCA
Full tRNAGln-TTG, U54G, 75 nt	tRNAGln U54G	GGUCCCAUGGUGUAAUGGUUAGCACUCUGGACUUUGAAUCCAGCGAUCCGAGGUCAAAUCUCGGUGGGACCUCCA
tRNAGln T-loop (49-65), 17 nt	tRNAGln T-Loop	CCGAGUUCAAAUCUCGG
tRNAAla-AGC, 73 nt	tRNAAla	GGGGAAUUAGCUCAGGCGGUAGAGCGCUCGCUUAGCAUGCGAGAGGUAGCGGGAUCGACGCCCGCAUUCUCCA
KCND2 Intron mRNA, 62 nt	KCND2	GCUAUAACUCTCAUAAAUACACAUAUGCAUCAUACCACUUCUGACACAUCCAUUCUGUAGAC
S. cerevisiae ASH1 E3 mRNA, 50 nt	ASH1	GAUGGAUAAUAGAAUCUCUUUCAACUAAUAAGAGACAUUAUCACGAAACAAU

### Sheet: Supplementary Table 3
Results from crosslinking and mass spectrometry experiments
XL type UV, complex, replicate 1			XL type NM, complex, replicate 1
sequence	cross-linked residue	adduct	sequence	cross-linked residue	adduct
AAMGNFVDLCR	C551	U/C	GGTCAVAAPFDTVHIPEATK	C270	C
ACCPLEGVRPSPQQTEYR	C225, C226	U/C	HASFSDVR	H83	G
ASGVTCLYFVEEGQR	C365	U/C	LFGQPPCAFVTFR	C111	C
CIHEDLLGLTFR	C392	U/C	VIGVELCPEAVEDAR	C463	A
EGAGAATGPGPQPGLYSYIR	S61, Y62	U/C	VIGVELCPEAVEDAR	C463	U
GGTCAVAAPFDTVHIPEATK	C270	U/C
GRPLSVR	R137	U/C
HASFSDVR	F86	U/C
HASFSDVRR	R90	U/C
HQAMAIAYFHPQK	Y331	U/C
KQLECEQVLQK	C191	U/C
KTPSQEGLPLEHVAGDR	KC375	U/C
LFGQPPCAFVTFR	C111	U/C
LLYVSCNPR	C538	U/C
QLECEQVLQK	C191	U/C
RLLYVSCNPR	C538	U/C
RQEGESEPPVTR	R156, Q157	U/C
RRQEGESEPPVTR	R155, R156, Q157	U/C
TPSQEGLPLEHVAGDR	H386	U/C
VADVVTPLWTVPYAEQLER	W176	U/C
VIGVELCPEAVEDAR	C463	U/C
VILAIRR	R525	U/C
VKGIPFRPVK	K559	U/C
VLHGALWK	W134	U/C
VNAQDNELSNVEFHCGR	C486	U/C
YKGGTCAVAAPFDTVHIPEATK	C270	U/C
XL type UV, complex, replicate 2			XL type NM, complex, replicate 1
sequence	cross-linked residue	adduct	sequence	cross-linked residue	adduct
AAMGNFVDLCR	C551	U/C	GGTCAVAAPFDTVHIPEATK	C270	C
ACCPLEGVRPSPQQTEYR	C225, C226	U/C	HASFSDVR	H83	G
ASGVTCLYFVEEGQR	C365	U/C	LFGQPPCAFVTFR	C111	C
CIHEDLLGLTFR	C392	U/C	VIGVELCPEAVEDAR	C463	A
EGAGAATGPGPQPGLYSYIR	S61, Y62	U/C	VIGVELCPEAVEDAR	C463	U
GGTCAVAAPFDTVHIPEATK	C270	U/C
GRPLSVR	R137	U/C
HASFSDVR	F86	U/C
HASFSDVRR	R90	U/C
HQAMAIAYFHPQK	Y331	U/C
KQLECEQVLQK	C191	U/C
KTPSQEGLPLEHVAGDR	KC375	U/C
LFGQPPCAFVTFR	C111	U/C
LLYVSCNPR	C538	U/C
QLECEQVLQK	C191	U/C
RLLYVSCNPR	C538	U/C
RQEGESEPPVTR	R156, Q157	U/C
RRQEGESEPPVTR	R155, R156, Q157	U/C
TPSQEGLPLEHVAGDR	H386	U/C
VADVVTPLWTVPYAEQLER	W176	U/C
VIGVELCPEAVEDAR	C463	U/C
VILAIRR	R525	U/C
VKGIPFRPVK	K559	U/C
VLHGALWK	W134	U/C
VNAQDNELSNVEFHCGR	C486	U/C
YKGGTCAVAAPFDTVHIPEATK	C270	U/C
XL type UV, reconstituted, replicate 1			XL type NM, reconstituted, replicate 1
sequence	cross-linked residue	adduct	sequence	cross-linked residue	adduct
AAMGNFVDLCR	C551	U/C	FGLQPHK	H101	G
ACCPLEGVRPSPQQTEYR	C225, C226	U/C	GGTCAVAAPFDTVHIPEATK	C270	C
ALLPWLLEQR	W213	U/C	HASFSDVR	H83	G
ALLPWLLEQRHKHNK	W213	U/C	HASFSDVR	H83	A
ASGVTCLYFVEEGQR	C365	U/C	HQAMAIAYFHPQK	H324	A
CIHEDLLGLTFR	C392	U/C	HQAMAIAYFHPQK	H333	G
DDLFTSEIFK	F68	U/C	LFGQPPCAFVTFR	C111	C
EIGSTNRALLPWLLEQR	R207	U/C	LFGQPPCAFVTFR	C111	A
GGTCAVAAPFDTVHIPEATK	C270	U/C	LFGQPPCAFVTFR	C111	G
GIPFRPVK	F563	U/C	RHQAMAIAYFHPQK	H324	G
GRPLSVR	R138	U/C	STPYSAYDPETYTGHWK	H312	G
GRPLSVRLAR	R138	U/C	TPSQEGLPLEHVAGDR	H386	G
HASFSDVR	H83	U/C	TSLAQHFTAGPGR	H352	G
HASFSDVRR	R90	U/C	VEHPNGTGVLGPHSPPAQPTPGPPDNTLQETGTFPSS	F622	A
HQAMAIAYFHPQK	Y331	U/C	VIGVELCPEAVEDAR	C463	A
KQLECEQVLQK	C463	U/C	VKGIPFRPVK	V558	G
LAKEIGSTNR	K200	U/C	VLHGALWK	H130	G
LFGQPPCAFVTFR	C111	U/C
LLYVSCNPR	C538	U/C
PKADPMAR	K147	U/C
QLECEQVLQK	C191	U/C
RHQAMAIAYFHPQK	H324	U/C
RLLYVSCNPR	C538	U/C
RQEGESEPPVTR	R156, Q157	U/C
RRQEGESEPPVTR	R155, R156, Q157	U/C
STPYSAYDPETYTGHWK	Y309	U/C
TPSQEGLPLEHVAGDR	H386	U/C
VADVVTPLWTVPYAEQLER	W176	U/C
VEHPNGTGVLGPHSPPAQPTPGPPDNTLQETGTFPSS	F622	U/C
VIGVELCPEAVEDAR	C463	U/C
VKGIPFRPVK	K559	U/C
VLHGALWK	W134	U/C
VNAQDNELSNVEFHCGR	C486	U/C
YKGGTCAVAAPFDTVHIPEATK	C270	U/C
XL type UV, reconstituted, replicate 2			XL type UV, reconstituted, replicate 2
sequence	cross-linked residue	adduct	sequence	cross-linked residue	adduct
AAMGNFVDLCR	C551	U/C	FGLQPHK	H101	G
ACCPLEGVRPSPQQTEYR	C225, C226	U/C	GGTCAVAAPFDTVHIPEATK	C270	C
ALLPWLLEQR	W213	U/C	HASFSDVR	H83	G
ALLPWLLEQRHKHNK	W213	U/C	HASFSDVR	H83	A
ASGVTCLYFVEEGQR	C365	U/C	HQAMAIAYFHPQK	H324	A
CIHEDLLGLTFR	C392	U/C	HQAMAIAYFHPQK	H333	G
DDLFTSEIFK	F68	U/C	LFGQPPCAFVTFR	C111	C
EIGSTNRALLPWLLEQR	R207	U/C	LFGQPPCAFVTFR	C111	A
GGTCAVAAPFDTVHIPEATK	C270	U/C	LFGQPPCAFVTFR	C111	G
GIPFRPVK	F563	U/C	RHQAMAIAYFHPQK	H324	G
GRPLSVR	R138	U/C	STPYSAYDPETYTGHWK	H312	G
GRPLSVRLAR	R138	U/C	TPSQEGLPLEHVAGDR	H386	G
HASFSDVR	H83	U/C	TSLAQHFTAGPGR	H352	G
HASFSDVRR	R90	U/C	VEHPNGTGVLGPHSPPAQPTPGPPDNTLQETGTFPSS	F622	A
HQAMAIAYFHPQK	Y331	U/C	VIGVELCPEAVEDAR	C463	A
KQLECEQVLQK	C463	U/C	VKGIPFRPVK	V558	G
LAKEIGSTNR	K200	U/C	VLHGALWK	H130	G
LFGQPPCAFVTFR	C111	U/C
LLYVSCNPR	C538	U/C
PKADPMAR	K147	U/C
QLECEQVLQK	C191	U/C
RHQAMAIAYFHPQK	H324	U/C
RLLYVSCNPR	C538	U/C
RQEGESEPPVTR	R156, Q157	U/C
RRQEGESEPPVTR	R155, R156, Q157	U/C
STPYSAYDPETYTGHWK	Y309	U/C
TPSQEGLPLEHVAGDR	H386	U/C
VADVVTPLWTVPYAEQLER	W176	U/C
VEHPNGTGVLGPHSPPAQPTPGPPDNTLQETGTFPSS	F622	U/C
VIGVELCPEAVEDAR	C463	U/C
VKGIPFRPVK	K559	U/C
VLHGALWK	W134	U/C
VNAQDNELSNVEFHCGR	C486	U/C
YKGGTCAVAAPFDTVHIPEATK	C270	U/C
XL type UV, reconstituted, replicate 3			XL type NM, reconstituted, replicate 3
sequence	cross-linked residue	adduct	sequence	cross-linked residue	adduct
AAMGNFVDLCR	C551	U/C	FGLQPHK	H101	G
ACCPLEGVRPSPQQTEYR	C225, C226	U/C	GGTCAVAAPFDTVHIPEATK	C270	C
ALLPWLLEQR	W213	U/C	HASFSDVR	H83	G
ALLPWLLEQRHKHNK	W213	U/C	HASFSDVR	H83	A
ASGVTCLYFVEEGQR	C365	U/C	HQAMAIAYFHPQK	H324	A
CIHEDLLGLTFR	C392	U/C	HQAMAIAYFHPQK	H333	G
DDLFTSEIFK	F68	U/C	LFGQPPCAFVTFR	C111	C
EIGSTNRALLPWLLEQR	R207	U/C	LFGQPPCAFVTFR	C111	A
GGTCAVAAPFDTVHIPEATK	C270	U/C	LFGQPPCAFVTFR	C111	G
GIPFRPVK	F563	U/C	RHQAMAIAYFHPQK	H324	G
GRPLSVR	R138	U/C	STPYSAYDPETYTGHWK	H312	G
GRPLSVRLAR	R138	U/C	TPSQEGLPLEHVAGDR	H386	G
HASFSDVR	H83	U/C	TSLAQHFTAGPGR	H352	G
HASFSDVRR	R90	U/C	VEHPNGTGVLGPHSPPAQPTPGPPDNTLQETGTFPSS	F622	A
HQAMAIAYFHPQK	Y331	U/C	VIGVELCPEAVEDAR	C463	A
KQLECEQVLQK	C463	U/C	VKGIPFRPVK	V558	G
LAKEIGSTNR	K200	U/C	VLHGALWK	H130	G
LFGQPPCAFVTFR	C111	U/C
LLYVSCNPR	C538	U/C
PKADPMAR	K147	U/C
QLECEQVLQK	C191	U/C
RHQAMAIAYFHPQK	H324	U/C
RLLYVSCNPR	C538	U/C
RQEGESEPPVTR	R156, Q157	U/C
RRQEGESEPPVTR	R155, R156, Q157	U/C
STPYSAYDPETYTGHWK	Y309	U/C
TPSQEGLPLEHVAGDR	H386	U/C
VADVVTPLWTVPYAEQLER	W176	U/C
VEHPNGTGVLGPHSPPAQPTPGPPDNTLQETGTFPSS	F622	U/C
VIGVELCPEAVEDAR	C463	U/C
VKGIPFRPVK	K559	U/C
VLHGALWK	W134	U/C
VNAQDNELSNVEFHCGR	C486	U/C
YKGGTCAVAAPFDTVHIPEATK	C270	U/C

### Sheet: Supplementary Table 4
Proteins significantly enriched/depleted in BioID data
WT/BirA* (enriched)			CDM/BirA* (enriched)			CDM/WT (depleted)
Gene	Log2 Ratio	-Log10 pValue	Gene	Log2 Ratio	-Log10 pValue	Gene	Log2 Ratio	-Log10 pValue
PCDHGA4	6.85	9.36	PPP6R2	6.24	7.76	CWC25	-1.01	4.05
SLC25A46	6.08	8.51	TRMT2A	6.23	6.83	DDX52	-1.01	9.77
TRMT2A	5.88	9.46	SLC25A46	6.19	9.06	NCOA3	-1.02	7.54
SLC37A1	5.39	4.43	EPAS1	5.91	7.35	DBR1	-1.03	3.29
KBTBD6	5.34	4.59	ACTR5	5.84	6.33	CDK12	-1.03	3.51
EPAS1	5.28	5.81	OVOS2	5.61	3.28	MLLT1	-1.03	8.92
STIL	4.87	4.43	CALB2	5.5	7.89	COIL	-1.04	4.24
OVOS2	4.75	3.02	TLCD5	5.44	4.15	CUSTOS	-1.04	3.89
NACA2	4.74	6.44	NACA2	5.07	6.25	HNRNPUL1	-1.04	4.83
MED27	4.52	4.33	CRACR2A	5.04	3.68	SAMHD1	-1.05	4.81
ACTR5	4.45	10.8	EIF3B	5.03	5.31	GSTM3	-1.06	7.85
CALB2	4.41	7.63	MED27	4.89	3.87	PRB3	-1.06	3.27
EVI5L	4.22	7.43	BICC1	4.75	5.56	GTF2B	-1.07	4.14
CYP7A1	4.01	4.98	UBE4A	4.74	5.05	ELAC2	-1.07	4.04
PDCD11	3.85	3.72	PHLPP1	4.48	7.48	CMSS1	-1.08	5.19
MAK16	3.82	6.13	IPO9	4.48	5.4	RAD51AP1	-1.1	3.03
THUMPD2	3.76	5.75	GPC6	4.43	5.83	ZMAT2	-1.1	7.73
CIR1	3.68	3.99	KRT16	4.39	4.93	NOSIP	-1.11	4.97
SSB	3.57	6.27	ANKIB1	4.29	7.76	SART1	-1.12	6.22
TRIM26	3.51	6.6	SLC37A1	4.15	4.78	R3HDM2	-1.12	3.27
HIF3A	3.42	3.86	KEAP1	4.08	6.69	RADX	-1.13	5.26
RBM34	3.31	6.98	HIVEP1	3.87	4.04	SUGP2	-1.14	3.04
KRT16	3.25	4.57	PPIL2	3.78	3.04	FAM32A	-1.14	3.01
BICC1	3.22	3.75	RPL29	3.77	4.79	USP39	-1.16	5.06
SGCB	3.21	3.15	KLHDC4	3.74	8.15	TBL3	-1.16	3.13
RIBC1	3.2	5.11	TOMM20	3.72	7.97	ATAD5	-1.17	5.76
NGDN	3.19	3.21	PDCD11	3.69	3.44	RNMT	-1.17	3.27
YBX3	3.12	4.37	NOP56	3.68	8.04	CSTF3	-1.18	3.25
C11orf98	3.07	5.11	PTPN2	3.65	4.07	RRP8	-1.18	4.53
PHLPP1	3.05	6.72	VPS41	3.53	6.41	C2orf49	-1.18	4.31
ANKIB1	3.02	6.1	HIF3A	3.48	4.33	CACUL1	-1.19	3.54
NACA	2.98	4.93	PLAU	3.45	6.91	PRC1	-1.19	3.13
PUS7L	2.94	8.71	TXNL1	3.3	7.17	RBBP8	-1.19	4.79
NOP56	2.92	7.02	TOPBP1	3.3	3.85	ANGEL2	-1.2	6.15
VPS41	2.91	5.73	PDZRN4	3.27	3.97	NSUN2	-1.2	3.01
RRP8	2.89	6.79	WRN	3.24	3.31	IGHV4-4	-1.2	4.67
GNL3L	2.87	4.49	PROM2	3.18	8.22	CWF19L1	-1.22	3.52
IPO9	2.81	4.03	RIOK2	3.17	5.26	ALYREF	-1.22	4.8
RPL29	2.78	3.68	RPS9	3.16	5.31	WDR72	-1.23	4.2
PSD2	2.76	6.33	RBM34	3.07	7.65	ASCC2	-1.23	3.19
RIOK2	2.74	4.23	PSD2	3.06	5.94	FTSJ3	-1.23	4.72
RBM4B	2.62	3.15	PUS7L	3.06	8.01	DAPK1	-1.24	5.33
NOM1	2.59	7.67	NACA	3.04	6.3	WDR12	-1.25	5.74
THUMPD1	2.58	5.17	PITRM1	3	6.43	NOL7	-1.26	3.6
GNL2	2.57	6.26	GANAB	2.94	4.7	RBM19	-1.27	3.47
TXNL1	2.54	5.13	TBC1D22B	2.8	7.23	GNL2	-1.29	4.44
DDX55	2.53	4.39	TACC1	2.68	3.58	SEMA3G	-1.3	5.51
PPIL2	2.46	6.04	IPO8	2.64	5.37	UBN1	-1.3	3.1
NOL11	2.46	6.15	TTC9C	2.62	3.31	SGO2	-1.34	3.37
CAMK2B	2.46	4.71	KIFBP	2.61	3.21	PIR	-1.36	3.78
TBC1D22B	2.44	7.14	GEMIN5	2.55	6.9	PCDHA3	-1.37	4.43
WDR43	2.43	3.38	YBX3	2.51	5.03	SPTY2D1	-1.37	5
PPTC7	2.42	4.68	RIOK1	2.51	6.16	UNG	-1.38	3.85
RBM19	2.41	7.02	TARBP2	2.49	4.13	ZFPM2	-1.4	3.53
PWP2	2.41	3.8	LAS1L	2.47	5.94	CCDC82	-1.41	3.08
PLAU	2.38	5.64	RBM4B	2.39	3.05	VGLL4	-1.42	5.25
SEMA3G	2.36	4.95	RFX1	2.32	5.88	NKTR	-1.42	4.18
RIOK1	2.3	6.8	PITX2	2.25	3.82	WDR36	-1.44	6.27
DDX21	2.28	8.41	PQBP1	2.25	5.18	CCDC59	-1.44	3.43
ZCCHC3	2.27	3.26	ABCF2	2.24	3.77	GNL3L	-1.45	3.83
PUM3	2.26	7.15	POLR3C	2.21	3.11	ZC3H8	-1.48	3.32
ERICH1	2.24	3.56	SF3A3	2.15	4.82	FBL	-1.48	3.82
RFX1	2.23	6.08	SPINDOC	2.15	5.91	ARHGAP11A	-1.51	4.12
FTSJ3	2.2	5.2	TSR1	2.14	5.52	NGDN	-1.53	3.42
IPO7	2.2	5.87	WRNIP1	2.1	3.67	NUP43	-1.54	3.92
TEX10	2.16	3.64	RPL6	2.06	5.2	METTL14	-1.55	3.53
NPM1	2.15	7.19	NOM1	2.04	6.86	SSB	-1.58	5.33
EHBP1L1	2.14	5.42	DDX21	2	6.95	RNF8	-1.58	3.3
MYBBP1A	2.14	9.03	MIS18BP1	1.99	4.06	CIR1	-1.61	4.11
DDX10	2.12	6.2	SSB	1.99	6.63	ZNF589	-1.7	4.46
PITX2	2.12	3.75	SCAF4	1.97	3.35	JADE3	-1.73	4
RRP12	2.12	4.08	BTF3L4	1.96	3.76	NUSAP1	-1.8	3.56
RPL6	2.07	4.2	PSAT1	1.93	3.18	MLLT6	-1.82	3.21
NOP2	2.07	8.45	HSPA5	1.93	3.39	CAMK2B	-1.82	3.52
NSUN2	2.06	3.61	SRP54	1.92	5.05	SYTL1	-1.95	3.89
ZC3H10	2.06	3.48	H2BU1	1.89	4.2	MAK16	-1.98	4.71
WDR36	2.05	4.74	TUT7	1.89	4.56	DDX55	-2	3.47
RRP15	2.01	5.89	SOX5	1.88	4.17	SH3RF3	-2.1	4.71
KRI1	1.96	3.56	ETS2	1.88	7.42	ZSCAN26	-2.1	4.72
UVSSA	1.95	4.86	TEX10	1.86	4.09	SP1	-2.13	3.95
NIFK	1.95	8	RPS15	1.86	4.56	MEX3A	-2.16	6.01
FAM207A	1.94	6.76	FKBP5	1.86	4.19	TRIM26	-2.17	3.31
ETS2	1.94	8.24	NECTIN3	1.85	4.19	AKAP8	-2.6	3.29
PQBP1	1.93	8.24	PPTC7	1.85	4.09	CUTC	-2.7	4.07
MAPKAPK2	1.92	6.26	MAK16	1.84	4.34	TRIO	-2.85	4.95
ABT1	1.9	4.25	ACACA	1.83	4.29	UVSSA	-2.85	3.76
IGF2BP3	1.89	4.33	MCCC1	1.83	4.15	CDON	-2.98	5.65
LAS1L	1.87	5.08	DNAJC7	1.81	3.82	BMP2K	-3.14	5.58
AATF	1.87	5.33	STK26	1.78	4.41	HMCES	-3.22	3.16
PES1	1.87	5.06	RPL4	1.72	5.22	THUMPD2	-3.24	3.41
TUT7	1.86	6.57	RRP8	1.71	5.17	FNDC8	-3.39	3.28
PIP	1.86	3.96	ABT1	1.71	4.38	EVI5L	-3.47	4.89
SURF6	1.85	6.45	ISG20L2	1.68	3.85	CYP7A1	-3.94	5.46
RPL4	1.84	5.19	FAM120A	1.67	4.84	STIL	-4.48	3.57
ACACA	1.84	3.76	CACYBP	1.67	7.09	PCDHGA4	-7.33	4.24
CCDC82	1.83	4.56	IGF2BP3	1.66	3.86
GNL3	1.81	3.67	BTF3	1.64	4.73
POP4	1.81	4.77	EHBP1L1	1.61	4.8
CEBPZ	1.81	6.11	DDX10	1.59	5.74
BMS1	1.8	4.04	SSR4	1.56	3.07
NOL8	1.79	9.39	IPO7	1.55	5.03
PNO1	1.78	3.6	NOP2	1.55	7.42
TSR1	1.78	3.81	DHX29	1.54	3.95
CCDC59	1.77	4.98	NOL11	1.53	5.55
H2BU1	1.76	3.92	STAU2	1.51	5.11
NOP53	1.75	5.83	CXorf58	1.51	3.66
STRBP	1.75	6.09	DDX27	1.51	3.29
SPINDOC	1.74	6.28	NPM1	1.49	5.78
DDX50	1.74	5.93	PSMC1	1.48	3.1
UBN1	1.73	5.74	FMR1	1.48	3.41
EBNA1BP2	1.72	8.59	RRP15	1.46	5.45
NOP16	1.71	5.56	CDC27	1.46	3.13
SF3A3	1.71	4.05	PES1	1.45	4.08
IGF2BP1	1.7	7.12	SRCAP	1.44	4.03
TENT4B	1.68	4.42	ZNF534	1.42	3.34
ZCCHC17	1.68	3.56	DCAF5	1.4	3.68
L1RE1	1.67	4.22	POP4	1.39	4.12
DDX27	1.66	3.8	CDC73	1.38	5.98
ZFP64	1.66	3.43	PUM3	1.38	5.47
NOC3L	1.65	3.99	UPF3B	1.36	6.51
TARBP2	1.65	3.74	DVL2	1.35	4.87
C18orf25	1.63	7.56	RBM4	1.35	4.63
NCL	1.63	5.13	FKBP4	1.34	4.86
NPM3	1.63	5.11	SRPK1	1.33	3.97
UTP14A	1.63	6.57	MYBBP1A	1.33	7.41
ESF1	1.63	7.08	NOL9	1.32	4.32
GANAB	1.61	3.2	ARID4B	1.32	4.57
ISG20L2	1.61	3.4	RPL26L1	1.31	3.3
DDX52	1.61	3.69	NIFK	1.3	6.34
BYSL	1.6	8.73	PDLIM3	1.28	4.75
RSL1D1	1.6	5.24	GNL2	1.27	5.04
FAM120A	1.59	4.19	DDX18	1.27	4.92
LTV1	1.58	4.09	PWP2	1.25	3.15
ZKSCAN3	1.58	5.04	AATF	1.25	4.23
TBL3	1.58	3.3	MAGED2	1.24	4.68
RSL24D1	1.58	4.93	RRP12	1.23	3.38
RRP1B	1.58	6.27	EBNA1BP2	1.23	3.95
DCAF5	1.57	4.05	CNBP	1.22	3.27
LSM14B	1.56	5.62	MAPKAPK2	1.21	3.08
SUGP2	1.55	3.32	SPATS2	1.21	5.11
CMSS1	1.54	5.25	RSL1D1	1.21	4
DDX18	1.53	5.15	NOC3L	1.21	3.91
IWS1	1.53	3.62	LTV1	1.2	3.2
FAM32A	1.53	3.91	RPL19	1.2	3.69
GZF1	1.53	4.05	CEBPZ	1.17	4.44
YBX1	1.52	3.06	NOP16	1.17	4.35
THUMPD3	1.51	3.08	PFAS	1.17	3.18
HEXB	1.51	5.05	NOL8	1.16	4.35
DDX17	1.5	3.69	RBM19	1.15	5.48
NOL10	1.5	3.37	EIF5B	1.14	3.26
CDC73	1.5	4.8	SIRT1	1.13	3.78
LYAR	1.5	6.31	IGF2BP1	1.13	4.64
DNTTIP2	1.49	7.12	POGZ	1.13	4.82
MPHOSPH10	1.48	4.67	RPL17	1.12	3.84
ING2	1.47	4.96	PFKFB3	1.11	4.4
PITRM1	1.47	4.19	PRSS1	1.11	3.13
TLK2	1.45	3.35	PC	1.11	3.52
RPP38	1.45	7.52	SPATS2L	1.1	4.13
KRR1	1.44	5.36	SURF6	1.1	6.61
BTF3L4	1.44	5.4	UTP14A	1.1	5.33
RPS15	1.44	3.98	RPL24	1.09	3.31
PRDM1	1.44	3.32	MRPS28	1.09	3.71
SRFBP1	1.44	6.37	CASC3	1.09	3.72
NOP14	1.42	3.56	YWHAZ	1.08	3.6
RBM4	1.41	4.6	YTHDF2	1.08	5.79
PFKFB3	1.4	4.07	FAM207A	1.07	4.65
DNAH9	1.4	4.23	SEMA3G	1.06	3.16
TOMM20	1.39	4.58	FAM193A	1.06	4.15
CNBP	1.38	4.25	HAT1	1.06	4.07
KEAP1	1.38	7.05	CNOT1	1.06	3.09
EMG1	1.37	3.55	IWS1	1.05	3.16
RBIS	1.37	6.83	RSL24D1	1.04	3.01
PHF23	1.36	4.55	PIK3C3	1.04	3.33
KNOP1	1.36	5.86	UPF1	1.03	3.95
H1-10	1.35	3.1	ABCF1	1.03	3.76
FXR2	1.34	3.31	ESF1	1.02	4.91
BTF3	1.33	5.37	YARS1	1.02	3.07
BLM	1.33	6.39	C18orf25	1.02	5.87
KLKB1	1.33	5.22	CCDC9	1.02	3.78
STAU2	1.31	5.63	NOP53	1.01	5.17
UPF1	1.31	4.14	NAT10	1	4.43
CUSTOS	1.31	4.88	CCDC6	1	3.08
UTP3	1.31	3.83
GPATCH4	1.31	6.86
MCCC1	1.31	3.37
CCDC86	1.29	3.29
ARID4B	1.29	4.18
YTHDF1	1.29	3.63
CLSPN	1.27	3.99
ILF3	1.27	4.08
CXorf58	1.26	3.18
GRIPAP1	1.25	4.74
HAT1	1.25	4.58
CASP8AP2	1.24	3.33
SRP54	1.23	3.71
ZNF589	1.23	5.21
SART3	1.22	4.87
MFAP1	1.22	6.47
RBM28	1.2	5.84
RRS1	1.2	4.34
SYF2	1.19	3.52
ELOA	1.18	7.09
PARN	1.18	6.23
ZFR	1.17	7.24
ZNF106	1.17	5.58
ZC3H8	1.17	3.78
CWF19L2	1.17	6.37
SPTY2D1	1.16	3.26
HTATSF1	1.16	4.41
DDX24	1.15	4.81
EXOSC9	1.15	6.48
NAT10	1.15	4.99
UPF3B	1.14	5.83
CHCHD3	1.13	4.23
YTHDF2	1.13	5.91
SPATS2L	1.11	6.04
PINX1	1.11	5.24
RPS17	1.11	3.32
ADAR	1.1	4.52
NVL	1.09	3.03
USP36	1.07	3.31
HEXIM1	1.06	5.04
GTF2B	1.05	4.96
GTPBP4	1.05	4.05
RPL19	1.04	3.41
SYNCRIP	1.04	3.82
SET	1.04	4.72
CASC3	1.04	3.08
PPM1G	1.02	4.71
FXR1	1.02	3.64
LARP7	1.01	5.78
SRSF5	1.01	3.9

### Sheet: Supplementary Table 5
Proteins significantly enriched/depleted in Co-IP data
WT/FLAG (enriched)			CDM/FLAG (enriched)			CDM/WT (depleted)
Gene	Log2 ratio	-Log10 pValue	Gene	Log2 ratio	-Log10 pValue	Gene	Log2 ratio	-Log10 pValue
TRMT2A	6.93	9.49	TIMM8B	8.34	3.5	NPM1	-1	4.3
SSB	6.07	9.02	TUBB4A	6.45	4.49	MYH9	-1.04	3.01
TARBP2	5.31	5.62	TRMT2A	5.97	9.66	SRP68	-1.08	4.54
TRIM26	4.5	3.52	TARBP2	5.61	4.75	YBX1	-1.32	4.17
SCO2	4.33	4.56	PJA2	5.27	3.3	DNAJB11	-1.32	3.89
DHX30	4.3	3.99	CYB5B	5.05	3.36	SEPTIN9	-1.64	4.21
HNRNPAB	4.19	4.38	ARL10	5	6.03	DHX9	-1.71	3.13
STRAP	3.93	3.38	TIMM13	4.98	5.04	ACTC1	-1.71	4.62
LARP7	3.92	3.49	FEZ2	4.9	4.08	ACTB	-1.71	3.73
PPM1G	3.79	4.4	SCO2	4.86	5.7	HNRNPUL1	-1.79	4.77
DNAJB11	3.67	3.22	PPM1G	4.82	4.08	PABPC4	-1.87	4.26
RPL15	3.49	3.67	PPP6C	4.49	7.11	KARS1	-1.94	4.12
UPF1	3.37	3.58	PGRMC2	4.48	3.48	IGF2BP1	-2.09	4.1
MOV10	3.21	4.8	CHCHD4	4.43	3.85	UPF1	-2.26	6.08
PPP6C	3.13	5.93	PGRMC1	4.31	5.43	RPS27A	-2.29	3.34
MRPS2	3.13	3.17	RCN2	4.27	7.6	MOV10	-2.53	4.09
KPNA2	3.11	3.53	XPOT	3.93	3.46	HNRNPC	-2.74	3.17
MRPS25	3.09	3.17	NAP1L1	3.59	3.92	LARP7	-3.46	5.25
RPL10A	2.98	3.4	HAT1	3.51	4	SSB	-4.28	8.07
DDOST	2.97	3.46	PPP2R1A	3.49	3.93
NAP1L1	2.89	3.28	TIMM50	3.48	3.11
RPL34	2.87	3.6	OLA1	3.45	3.02
IGF2BP1	2.86	3.3	AIFM1	3.28	4.31
PABPC4	2.81	4.23	SDF4	3.21	3.74
HNRNPUL1	2.76	3.68	GPRASP2	3.21	4.63
MLLT11	2.73	4.12	HNRNPAB	3.17	3.29
HNRNPF	2.72	3.32	ANKHD1	3.16	3.19
PABPC1	2.69	3.25	DICER1	3.14	3.19
RPLP0	2.67	4.14	DDB1	3.1	5.32
RPL8	2.62	3.52	KPNB1	3.1	4.78
IMPDH2	2.56	3.02	CALU	3.06	5.15
PPP2R1A	2.55	5.56	RPL15	2.97	3.29
AIFM1	2.51	4.45	DDOST	2.93	3.63
RPL18A	2.44	3.05	PPP2R2A	2.92	3.99
RPL3	2.38	3.92	ATP2A2	2.9	3.33
RPL21	2.38	3.92	PCNA	2.84	3.42
MRPS7	2.33	3.96	DNAJA3	2.83	4.45
RPL10	2.32	5.37	TUBB6	2.83	4.41
RCN2	2.3	5.58	RCN1	2.81	3.57
DDB1	2.29	5.09	TUFM	2.8	3.23
MRPS27	2.28	3.26	MAGED1	2.79	3.15
RPL5	2.22	3.3	FKBP10	2.75	3.72
RPL12	2.19	3.41	HNRNPF	2.72	3.08
SRSF1	2.19	3.79	ATP1A1	2.71	3.25
MCM3	2.16	3.43	MCM3	2.7	3.98
YWHAE	2.11	3.86	DNAJA1	2.61	4.37
KPNB1	2.1	3.7	MMS19	2.6	3.5
RPS6	2.08	4.06	CPVL	2.58	3.48
PPP2R2A	2.06	3.38	TUBB	2.51	3.51
RPLP1	2.03	5.27	RPL10A	2.42	3.07
SET	2.01	3.08	RPLP0	2.28	3.24
MMS19	1.98	3.08	PRPS1	2.24	4.02
PGRMC1	1.98	3.1	DNAJA2	2.17	4.57
TNPO1	1.95	3.24	IPO4	2.07	3.87
NCL	1.94	5.54	TNPO1	1.98	3.92
HSPA5	1.93	3.92	SLC25A10	1.97	4.33
TIMM13	1.89	3.89	YWHAE	1.96	3.79
MRPS22	1.87	3.44	IRS4	1.86	3.64
NPM1	1.87	4.79	SSB	1.79	4.6
CALU	1.85	5	MLLT11	1.73	3.19
KHSRP	1.8	3.02	YWHAQ	1.69	3.32
TUFM	1.74	3.61	NCL	1.65	4.09
SPINDOC	1.68	3.89	SPINDOC	1.64	3.88
RPL4	1.61	3.25	RPLP1	1.64	4.53
HSPH1	1.59	3.05	RPL21	1.63	3.19
HSPA1A	1.52	3.11	RBBP7	1.56	3.06
DNAJA2	1.51	4.11	NAP1L4	1.55	3.53
RPL18	1.5	3.09	HSPA1A	1.5	3.17
EEF1A1P5	1.49	3.02	HSPD1	1.47	3.84
RPL26	1.44	4.12	RPL10	1.47	3.74
NAP1L4	1.44	3.37
TUBB6	1.43	3.56
RPS3	1.13	3.13
RPS15A	1.04	3.27

### Sheet: Supplementary Table 6
Instrument parameters for LC-MS/QQQ analysis of nucleosides
Compound Name	ISTD?	Precursor Ion	MS1 Res	Product Ion	MS2 Res	Ret Time (min)	Delta Ret Time	Fragmentor	Collision Energy
A	False	268.1	Wide	136.1	Unit	6.6	1.5	250	16
A ISTD	True	278.1	Wide	141.1	Unit	6.6	1.5	250	16
C	False	244	Wide	112.1	Unit	3.8	1.5	250	8
C ISTD	True	253	Wide	116.1	Unit	3.8	1.5	250	8
Cm	False	258.1	Wide	112	Unit	5	1.5	250	8
Cm-ISTD	True	261.1	Wide	112	Unit	5	1.5	250	8
G	False	284.1	Wide	152.1	Unit	5.3	1.5	250	10
G ISTD	True	294.1	Wide	157.1	Unit	5.3	1.5	250	10
Gm	False	298.1	Wide	152.1	Unit	6.3	1.5	250	8
Gm-ISTD	True	301.1	Wide	152.1	Unit	6.3	1.5	250	8
m1A	False	282.2	Wide	150.1	Unit	4.2	1.5	250	18
m1A-ISTD	True	285.2	Wide	153.1	Unit	4.2	1.5	250	18
m22G	False	312.1	Wide	180.1	Unit	7.4	1.5	250	13
m22G-ISTD	True	315.1	Wide	183.1	Unit	7.4	1.5	250	13
m5C	False	258.1	Wide	126.1	Unit	4.5	1.5	250	10
m5C-ISTD	True	261.1	Wide	129.1	Unit	4.5	1.5	250	10
m5U	False	259	Wide	127.1	Unit	5.6	1.5	250	8
m5U-ISTD	True	264	Wide	127.1	Unit	5.6	1.5	250	8
m66A	False	296.1	Wide	164.1	Unit	10	1.5	250	15
m66A-ISTD	True	299.1	Wide	167.1	Unit	10	1.5	250	15
m6A	False	282.2	Wide	150.1	Unit	8.4	1.5	250	20
m6A-ISTD	True	285.2	Wide	153.1	Unit	8.4	1.5	250	20
m7G	False	298.1	Wide	166.1	Unit	4.6	1.5	250	13
m7G-ISTD	True	301.1	Wide	169.1	Unit	4.6	1.5	250	13
Q	False	410.2	Wide	163	Unit	5.3	1.5	250	10
Q-ISTD	True	413.2	Wide	166	Unit	5.3	1.5	250	10
t6A	False	413.1	Wide	281.1	Unit	7.6	1.5	250	10
t6A-ISTD	True	418.1	Wide	286.1	Unit	7.6	1.5	250	10
U	False	245.1	Wide	113.1	Unit	4.3	1.5	250	5
U ISTD	True	254.1	Wide	117.1	Unit	4.3	1.5	250	5
Y	False	245	Wide	209	Unit	2.8	1.5	250	4
Y-ISTD	True	248	Wide	212	Unit	2.8	1.5	250	4
